# *Mycobacterium abscessus* biofilms produce an ECM and have a distinct mycolic acid profile

**DOI:** 10.1101/2021.03.05.434154

**Authors:** Anja Dokic, Eliza Peterson, Mario L Arrieta-Ortiz, Min Pan, Alessandro Di Maio, Nitin Baliga, Apoorva Bhatt

## Abstract

A non-tuberculous mycobacterium (NTM), *Mycobacterium abscessus* is an emerging opportunistic pathogen associated with difficult to treat pulmonary infections, particularly in patients suffering from cystic fibrosis. It is capable of forming biofilms *in vitro* that result in an increase of already high levels of antibiotic resistance in this bacterium. Evidence that *M. abscessus* forms biofilm-like microcolonies in patient lungs and on medical devices further implicated the need to investigate this biofilm in detail. Therefore, in this study we characterized the *M. abscessus* pellicular biofilm, formed on a liquid-air interface, by studying its molecular composition, and its transcriptional profile in comparison to planktonic cells. Using scanning electron micrographs and fluorescence microscopy, we showed that *M. abscessus* biofilms produce an extracellular matrix composed of lipids, proteins, carbohydrates and eDNA. Transcriptomic analysis of biofilms revealed an upregulation of pathways involved in the glyoxylate shunt, redox metabolism and mycolic acid biosynthesis. Genes involved in elongation and desaturation of mycolic acids were highly upregulated in biofilms and, mirroring those findings, biochemical analysis of mycolates revealed molecular changes and an increase in mycolic acid chain length. Together these results give us an insight into the complex structure of *M. abscessus* biofilms, the understanding of which may be adapted for clinical use in treatment of biofilm infections, including strategies for dispersing the ECM, allowing antibiotics to gain access to bacteria within the biofilm.
