## Supplemental data 2 for "*Mycobacterium abscessus* biofilms produce an ECM and have a distinct mycolic acid profile"

### Sheet: Sheet1
LOCUS	PATHWAY	PRODUCT	LOG2FOLD	AVG_PVALUE	COMPARISON
MAB_3100	Glyoxylate Metabolism	L-alanine dehydrogenase (ALD)	3.13995	2.2e-16	Biofilm T1 vs. Planktonic T1
MAB_4095c		Isocitrate lyase (AceA)	2.03543	6.53e-13	Biofilm T1 vs. Planktonic T1
MAB_2030	Fatty acid metabolism	Probable 3-oxoacyl-(Acyl-carrier-protein) synthase II KasA	2.68502	3.29e-07	Biofilm T1 vs. Planktonic T1
MAB_2028		Probable 3-oxoacyl-(Acyl-carrier-protein) synthase II KasB	3.05263	5.01e-07	Biofilm T1 vs. Planktonic T1
MAB_2032		Probable 3-oxoacyl-[acyl-carrier protein] reductase	2.11302	3.23e-06	Biofilm T1 vs. Planktonic T1
MAB_3354		Probable acyl-[acyl-carrier protein] desaturase DesA1	3.77952	2.45e-15	Biofilm T1 vs. Planktonic T1
MAB_3455c		Putative acyl-CoA thiolase	2.7287	4.58e-10	Biofilm T1 vs. Planktonic T1
MAB_4265c	Stress response	Chaperone ClpB	3.61656	1.48e-23	Biofilm T1 vs. Planktonic T1
MAB_4271c		Chaperone protein DnaJ	2.93666	8.7e-11	Biofilm T1 vs. Planktonic T1
MAB_4273c		Chaperone protein DnaK (Hsp 70)	3.94111	6.27e-20	Biofilm T1 vs. Planktonic T1
MAB_4402		Heat shock protein Hsp20	5.73096	8.97e-14	Biofilm T1 vs. Planktonic T1
MAB_4270c		Probable heat shock protein transcriptional regulator HspR	2.30359	2.45e-08	Biofilm T1 vs. Planktonic T1
MAB_4272c		Protein GrpE (HSP-70 cofactor)	3.6446	2.72e-14	Biofilm T1 vs. Planktonic T1
MAB_0660	Redox metabolism	Hypothetical protein	7.01899	9.58e-36	Biofilm T1 vs. Planktonic T1
MAB_2630		Probable integral membrane cytochrome D ubiquinol oxidase (Subunit I) CydA	2.6357	6.45e-25	Biofilm T1 vs. Planktonic T1
MAB_2631		Probable cytochrome D ubiquinol oxydase CydB	3.15295	5.86e-36	Biofilm T1 vs. Planktonic T1
MAB_2632		Probable ATP-binding protein ABC transporter CydD	2.42975	4.89e-34	Biofilm T1 vs. Planktonic T1
MAB_1005c	Mammalian cell entry-related	Putative MCE family protein	-3.60442	3e-35	Biofilm T2 vs. Planktonic T1
MAB_1006c		Putative MCE family protein	-3.24439	4.15e-29	Biofilm T2 vs. Planktonic T1
MAB_1007c		Putative MCE family protein	-3.14893	1.29e-18	Biofilm T2 vs. Planktonic T1
MAB_4564c		Putative Mce family protein	-3.08287	2.63e-23	Biofilm T2 vs. Planktonic T1
MAB_1008c		Putative MCE family protein	-3.0133	1.94e-25	Biofilm T2 vs. Planktonic T1
MAB_1009c		Putative MCE family protein	-3.00939	2.18e-17	Biofilm T2 vs. Planktonic T1
MAB_4563c		Putative Mce family protein	-2.96039	8.67e-28	Biofilm T2 vs. Planktonic T1
MAB_4567c		Putative Mce family protein	-2.91152	8.61e-15	Biofilm T2 vs. Planktonic T1
MAB_4566c		Putative Mce family protein	-2.83884	3.47e-21	Biofilm T2 vs. Planktonic T1
MAB_4594c		Putative Mce family protein	-2.83097	2.02e-23	Biofilm T2 vs. Planktonic T1
MAB_4595c		Putative Mce family protein	-2.74046	2.37e-12	Biofilm T2 vs. Planktonic T1
MAB_4596c		Putative Mce family protein	-2.74032	8.82e-19	Biofilm T2 vs. Planktonic T1
MAB_4034		Putative Mce family protein	-2.71846	1.6e-13	Biofilm T2 vs. Planktonic T1
MAB_4035		Putative Mce family protein	-2.70114	4.96e-18	Biofilm T2 vs. Planktonic T1
MAB_4565c		Putative Mce family protein	-2.64785	1.88e-19	Biofilm T2 vs. Planktonic T1
MAB_4598c		Putative Mce family protein	-2.62676	4.41e-16	Biofilm T2 vs. Planktonic T1
MAB_4031		Putative Mce family protein	-2.50569	1.75e-09	Biofilm T2 vs. Planktonic T1
MAB_4149c		Hypothetical MCE-family protein LprN	-2.46276	5.7e-16	Biofilm T2 vs. Planktonic T1
MAB_4568c		Putative Mce family protein	-2.43847	3.78e-21	Biofilm T2 vs. Planktonic T1
MAB_4150c		Hypothetical MCE-family protein	-2.30561	2.29e-12	Biofilm T2 vs. Planktonic T1
MAB_4148c		Hypothetical MCE-family protein	-2.24613	9.5e-17	Biofilm T2 vs. Planktonic T1
MAB_4030		Putative Mce family protein	-2.21862	2.48e-11	Biofilm T2 vs. Planktonic T1
MAB_2134	Quinone	NADH-quinone oxidoreductase, A subunit NuoA	-3.86814	3.37e-19	Biofilm T2 vs. Planktonic T1
MAB_2135		NADH-quinone oxidoreductase, B subunit NuoB	-3.21181	5.1e-29	Biofilm T2 vs. Planktonic T1
MAB_2144		NADH-quinone oxidoreductase, K subunit NuoK	-2.58709	1.35e-10	Biofilm T2 vs. Planktonic T1
MAB_2141		NADH-quinone oxidoreductase, H subunit NuoH	-2.51738	7.24e-10	Biofilm T2 vs. Planktonic T1
MAB_2136		NADH-quinone oxidoreductase, C subunit NuoC	-2.34437	1.61e-12	Biofilm T2 vs. Planktonic T1
MAB_2137		NADH-quinone oxidoreductase, D subunit NuoD	-2.30838	1.12e-10	Biofilm T2 vs. Planktonic T1
MAB_2147		NADH-quinone oxidoreductase, N subunit NuoN	-2.12731	4.09e-11	Biofilm T2 vs. Planktonic T1
MAB_2142		NADH-quinone oxidoreductase, I subunit NuoI	-2.12333	3.16e-06	Biofilm T2 vs. Planktonic T1
MAB_0264	ABC transporters	Possible osmoprotectant (glycine betaine/ carnitine/choline/l-proline) ABC transporter ProZ	-3.74936	3.34e-16	Biofilm T2 vs. Planktonic T1
MAB_1227		Putative ABC transporter, permease protein	-3.64256	1.36e-15	Biofilm T2 vs. Planktonic T1
MAB_1012c		Putative YrbE family protein	-3.47237	5.25e-34	Biofilm T2 vs. Planktonic T1
MAB_0263		Possible osmoprotectant (glycine betaine/ carnitine/choline/l-proline) ABC transporter ProW	-3.46637	6.32e-15	Biofilm T2 vs. Planktonic T1
MAB_1226		Putative ABC transporter, ATP-binding protein	-3.41421	1.1e-17	Biofilm T2 vs. Planktonic T1
MAB_1225		Putative ABC transporter, permease protein	-3.13204	6.94e-19	Biofilm T2 vs. Planktonic T1
MAB_4601c		Putative YrbE family protein	-3.12826	1.55e-32	Biofilm T2 vs. Planktonic T1
MAB_1228		Putative ABC transporter	-3.05018	5.71e-13	Biofilm T2 vs. Planktonic T1
MAB_1011c		Putative YrbE family protein	-3.02536	1.96e-15	Biofilm T2 vs. Planktonic T1
MAB_4600c		Putative YrbE family protein	-3.02213	2.06e-18	Biofilm T2 vs. Planktonic T1
MAB_1009c		Putative MCE family protein	-3.00939	2.18e-17	Biofilm T2 vs. Planktonic T1
MAB_3053		Putative glutamate ABC transporter, permease	-2.94153	2.73e-17	Biofilm T2 vs. Planktonic T1
MAB_0262		Probable amino acid ABC transporter, ATP-binding	-2.93615	1.21e-20	Biofilm T2 vs. Planktonic T1
MAB_4567c		Putative Mce family protein	-2.91152	8.61e-15	Biofilm T2 vs. Planktonic T1
MAB_3871c		Possible ribonucleotide ABC transporter, ATP-binding	-2.90034	4.7e-15	Biofilm T2 vs. Planktonic T1
MAB_4035		Putative Mce family protein	-2.70114	4.96e-18	Biofilm T2 vs. Planktonic T1
MAB_4598c		Putative Mce family protein	-2.62676	4.41e-16	Biofilm T2 vs. Planktonic T1
MAB_4031		Putative Mce family protein	-2.50569	1.75e-09	Biofilm T2 vs. Planktonic T1
MAB_2434		Molybdenum ABC transporter ModB, permease	-2.48611	1.12e-07	Biofilm T2 vs. Planktonic T1
MAB_0428		Probable peptide ABC transporter DppC	-2.47723	3.04e-08	Biofilm T2 vs. Planktonic T1
MAB_4032		Putative Mce family protein	-2.46538	2.93e-13	Biofilm T2 vs. Planktonic T1
MAB_4149c		Hypothetical MCE-family protein LprN	-2.46276	5.7e-16	Biofilm T2 vs. Planktonic T1
MAB_4151c		Hypothetical MCE-family protein	-2.44532	1.69e-12	Biofilm T2 vs. Planktonic T1
MAB_3052		Putative glutamate ABC transporter, permease	-2.4387	8.27e-17	Biofilm T2 vs. Planktonic T1
MAB_4150c		Hypothetical MCE-family protein	-2.30561	2.29e-12	Biofilm T2 vs. Planktonic T1
MAB_0277c		Probable amino acid ABC transporter, permease	-2.26691	6.11e-10	Biofilm T2 vs. Planktonic T1
MAB_4148c		Hypothetical MCE-family protein	-2.24613	9.5e-17	Biofilm T2 vs. Planktonic T1
MAB_2149		Hypothetical protein	-2.18742	2.45e-14	Biofilm T2 vs. Planktonic T1
MAB_4029		Putative YrbE family protein	-2.18174	1.43e-06	Biofilm T2 vs. Planktonic T1
MAB_3051		Putative glutamate ABC transporter, periplasmic protein	-2.07086	1.41e-11	Biofilm T2 vs. Planktonic T1
MAB_2008	Cell division	Putative cell division protein FtsQ	-3.19215	1.04e-20	Biofilm T2 vs. Planktonic T1
MAB_0036c		Probable cell division protein RodA	-2.98015	2.54e-21	Biofilm T2 vs. Planktonic T1
MAB_2005		Putative cell division protein FtsW	-2.73365	1.05e-26	Biofilm T2 vs. Planktonic T1
MAB_2001		UDP-N-acetylmuramyl-tripeptide synthetase MurE	-2.68992	1.93e-23	Biofilm T2 vs. Planktonic T1
MAB_2007		UDP-N-acetylmuramate--L-alanine ligase MurC	-2.55226	9.28e-22	Biofilm T2 vs. Planktonic T1
MAB_2004		UDP-N-acetylmuramoylalanine--D-glutamate ligase MurD	-2.4719	3.66e-19	Biofilm T2 vs. Planktonic T1
MAB_3074c		Probable cell division protein FtsK	-2.36303	3.23e-17	Biofilm T2 vs. Planktonic T1
MAB_2006		UDP-N-acetylglucosamine--N-acetylmuramyl-(pentapeptide) pyrophosphoryl-undecaprenol N-acetylglucosamine transferase MurG	-2.20885	9.72e-16	Biofilm T2 vs. Planktonic T1
MAB_2003		Phospho-N-acetylmuramoyl-pentapeptide-transferaseMurX	-2.01091	7.85e-17	Biofilm T2 vs. Planktonic T1
MAB_2134	Oxidative phosphorylation	NADH-quinone oxidoreductase, A subunit NuoA	-3.86814	3.37e-19	Biofilm T2 vs. Planktonic T1
MAB_4422		Putative succinate dehydrogenase, flavoprotein subunit	-3.22902	5.75e-18	Biofilm T2 vs. Planktonic T1
MAB_2135		NADH-quinone oxidoreductase, B subunit NuoB	-3.21181	5.1e-29	Biofilm T2 vs. Planktonic T1
MAB_4423		Putative succinate dehydrogenase, iron-sulfur subunit	-2.8131	8.63e-17	Biofilm T2 vs. Planktonic T1
MAB_2140		NADH-quinone oxidoreductase, G subunit NuoG	-2.64728	4.13e-11	Biofilm T2 vs. Planktonic T1
MAB_2144		NADH-quinone oxidoreductase, K subunit NuoK	-2.58709	1.35e-10	Biofilm T2 vs. Planktonic T1
MAB_2141		NADH-quinone oxidoreductase, H subunit NuoH	-2.51738	7.24e-10	Biofilm T2 vs. Planktonic T1
MAB_2145		NADH-quinone oxidoreductase, L subunit NuoL	-2.4305	2.93e-12	Biofilm T2 vs. Planktonic T1
MAB_2136		NADH-quinone oxidoreductase, C subunit NuoC	-2.34437	1.61e-12	Biofilm T2 vs. Planktonic T1
MAB_2137		NADH-quinone oxidoreductase, D subunit NuoD	-2.30838	1.12e-10	Biofilm T2 vs. Planktonic T1
MAB_2138		NADH-quinone oxidoreductase, E subunit NuoE	-2.2604	1.13e-06	Biofilm T2 vs. Planktonic T1
MAB_2143		NADH-quinone oxidoreductase, J subunit NuoJ	-2.25374	6.65e-11	Biofilm T2 vs. Planktonic T1
MAB_2139		NADH-quinone oxidoreductase, F subunit NuoF	-2.12903	2.52e-09	Biofilm T2 vs. Planktonic T1
MAB_2147		NADH-quinone oxidoreductase, N subunit NuoN	-2.12731	4.09e-11	Biofilm T2 vs. Planktonic T1
MAB_2142		NADH-quinone oxidoreductase, I subunit NuoI	-2.12333	3.16e-06	Biofilm T2 vs. Planktonic T1
MAB_2001	Peptidoglycan synthesis	UDP-N-acetylmuramyl-tripeptide synthetase MurE	-2.68992	1.93e-23	Biofilm T2 vs. Planktonic T1
MAB_2007		UDP-N-acetylmuramate--L-alanine ligase MurC	-2.55226	9.28e-22	Biofilm T2 vs. Planktonic T1
MAB_2004		UDP-N-acetylmuramoylalanine--D-glutamate ligase MurD	-2.4719	3.66e-19	Biofilm T2 vs. Planktonic T1
MAB_1482		Probable glutamate racemase MurI	-2.27579	3.05e-18	Biofilm T2 vs. Planktonic T1
MAB_2006		UDP-N-acetylglucosamine--N-acetylmuramyl-(pentapeptide) pyrophosphoryl-undecaprenol N-acetylglucosamine transferase MurG	-2.20885	9.72e-16	Biofilm T2 vs. Planktonic T1
MAB_2003		Phospho-N-acetylmuramoyl-pentapeptide-transferaseMurX	-2.01091	7.85e-17	Biofilm T2 vs. Planktonic T1
MAB_4842	Oxidoreductase Activity	Putative arsenate reductase ArsC	6.78889	9.84e-64	Biofilm T2 vs. Planktonic T1
MAB_2282		Putative flavin-dependent reductase	6.57256	4.74e-15	Biofilm T2 vs. Planktonic T1
MAB_0289		hypothetical protein	5.71626	9.83e-11	Biofilm T2 vs. Planktonic T1
MAB_2283		Putative oxidoreductase	5.4646	8.68e-26	Biofilm T2 vs. Planktonic T1
MAB_2284		Putative halogenase	5.0682	1.49e-22	Biofilm T2 vs. Planktonic T1
MAB_4635		Probable NADH:flavin oxidoreductase/NADH oxidase	5.05773	7.26e-52	Biofilm T2 vs. Planktonic T1
MAB_2381		Probable oxidoreductase	5.01215	1.43e-69	Biofilm T2 vs. Planktonic T1
MAB_2071		Probable short-chain dehydrogenase/reductase	4.92117	2.9e-31	Biofilm T2 vs. Planktonic T1
MAB_1874		Putative oxidoreductase	4.88466	7.54e-29	Biofilm T2 vs. Planktonic T1
MAB_2520c		hypothetical protein	4.87852	2.43e-35	Biofilm T2 vs. Planktonic T1
MAB_0067		hypothetical protein	4.57852	6.85e-27	Biofilm T2 vs. Planktonic T1
MAB_0646c		Putative short-chain dehydrogenase/reductase	4.5361	4.74e-33	Biofilm T2 vs. Planktonic T1
MAB_2631		Probable cytochrome D ubiquinol oxydase CydB	4.47616	2.95e-96	Biofilm T2 vs. Planktonic T1
MAB_3019		Probable fatty acid hydroxylase	4.39548	2.44e-26	Biofilm T2 vs. Planktonic T1
MAB_2630		Probable integral membrane cytochrome D ubiquinol oxidase (Subunit I) CydA	4.30733	1.71e-84	Biofilm T2 vs. Planktonic T1
MAB_4478c		Putative short-chain dehydrogenase/reductase	3.8907	7.97e-15	Biofilm T2 vs. Planktonic T1
MAB_2540c		Putative Short-chain dehydrogenase/reductase	3.79042	1.82e-31	Biofilm T2 vs. Planktonic T1
MAB_3330		Putative salicylate hydroxylase	3.75718	5.26e-12	Biofilm T2 vs. Planktonic T1
MAB_3939		hypothetical protein	3.09445	3.18e-09	Biofilm T2 vs. Planktonic T1
MAB_0052		hypothetical protein	3.0659	4.04e-11	Biofilm T2 vs. Planktonic T1
MAB_2678		Conserved hypothetical protein (putative oxidoreductase)	2.99281	3.23e-19	Biofilm T2 vs. Planktonic T1
MAB_4173		Possible oxidoreductase	2.93279	1.04e-21	Biofilm T2 vs. Planktonic T1
MAB_1588c		Putative oxidoreductase	2.92698	3.1e-10	Biofilm T2 vs. Planktonic T1
MAB_1587c		Probable fatty acid desaturase	2.74675	6.69e-09	Biofilm T2 vs. Planktonic T1
MAB_3377		hypothetical protein	2.7467	1.61e-23	Biofilm T2 vs. Planktonic T1
MAB_3506c		Putative short-chain dehydrogenase/reductase	2.60254	1.1e-07	Biofilm T2 vs. Planktonic T1
MAB_3710		Possible multi-functional enzyme with acyl-CoA-reductase activity AcrA1	2.50315	2.26e-26	Biofilm T2 vs. Planktonic T1
MAB_0830		Probable NADH-dependent flavin oxidoreductase	2.39671	5.28e-18	Biofilm T2 vs. Planktonic T1
MAB_4739		Probable FAD dependent oxidoreductase	2.39344	1.69e-16	Biofilm T2 vs. Planktonic T1
MAB_2235		Possible siderophore-interacting protein	2.37276	4.95e-09	Biofilm T2 vs. Planktonic T1
MAB_0623		Probable dehydrogenase	2.35227	2.57e-11	Biofilm T2 vs. Planktonic T1
MAB_0380		Probable short-chain dehydrogenase/reductase	2.33276	3.09e-17	Biofilm T2 vs. Planktonic T1
MAB_2467		Ubiquinol-cytochrome c reductase cytochrome b subunit	2.14438	6.14e-29	Biofilm T2 vs. Planktonic T1
MAB_2966c		Possible hemoglobine-related protein HMP	2.13248	2.48e-08	Biofilm T2 vs. Planktonic T1
MAB_1499		Putative FAD dependent oxidoreductase	2.08159	6.75e-06	Biofilm T2 vs. Planktonic T1
MAB_4095c	Propanoate Metabolism	Isocitrate lyase (AceA)	4.52917	2.9e-42	Biofilm T2 vs. Planktonic T1
MAB_4617		Methylcitrate dehydratase family (MmgE/PrpD)	3.20876	1.57e-12	Biofilm T2 vs. Planktonic T1
MAB_4619		Probable citrate synthase	2.33805	7.15e-15	Biofilm T2 vs. Planktonic T1
